# Chromosomal and gonadal sex drive sex differences in lipids and hepatic gene expression in response to hypercholesterolemia and statin treatment

**DOI:** 10.1101/2022.08.29.505758

**Authors:** Carrie B. Wiese, Zoey W. Agle, Peixiang Zhang, Karen Reue

## Abstract

**Background:** Biological sex impacts susceptibility and presentation of cardiovascular disease, which remains the leading cause of death for both sexes. To reduce cardiovascular disease risk, statin drugs are commonly prescribed to reduce circulating cholesterol levels through inhibition of cholesterol synthesis. The effectiveness of statin therapy differs between individuals with a sex bias in the frequency of adverse effects. Limited information is available regarding the mechanisms driving sex-specific responses to hypercholesterolemia or statin treatment.

**Methods:** Four core genotypes mice (XX and XY mice with ovaries and XX and XY mice with testes) on a hypercholesteremic *Apoe*^−/−^ background were fed a chow diet without or with simvastatin for 8 weeks. Plasma lipid levels were quantified and hepatic differential gene expression was evaluated with RNA-sequencing to identify the independent effects of gonadal and chromosomal sex.

**Results:** In a hypercholesterolemic state, gonadal sex influenced the expression levels of more than 3000 genes, and chromosomal sex impacted expression of nearly 1400 genes, which were distributed across all autosomes as well as the sex chromosomes. Gonadal sex uniquely influenced the expression of ER stress response genes, whereas chromosomal and gonadal sex influenced fatty acid metabolism gene expression in hypercholesterolemic mice. Sex-specific effects on gene regulation in response to statin treatment included a compensatory upregulation of cholesterol biosynthetic gene expression on mice with XY chromosome complement, regardless of presence of ovaries or testes.

**Conclusion:** Gonadal and chromosomal sex have independent effects on the hepatic transcriptome to influence different cellular pathways in a hypercholesterolemic environment. Furthermore, chromosomal sex in particular impacted the cellular response to statin treatment. An improved understanding of how gonadal and chromosomal sex influence cellular response to disease conditions and in response to drug treatment is critical to optimize disease management for all individuals.
