## Supplemental Table 1 for "Chromosomal and gonadal sex drive sex differences in lipids and hepatic gene expression in response to hypercholesterolemia and statin treatment"

### Sheet: Primers
Gene	Organism	Use	Sequence
Psmd14	Mouse	RT-PCR	F: TAAAACATGGTCGTGCTGGA
			R: ATTTTGGCTTGGAACACTGG
Hyou1	Mouse	RT-PCR	F: AGAGGCCAAGGAGGCTACTC
			R: CGGCTGCACTATCACCTAAA
Dnajab11	Mouse	RT-PCR	F: CCTCGAAGTGCCTCCATAAA
			R: GGCCATCTTTCAAGCCTTCT
Sec61a1	Mouse	RT-PCR	F: GCTGGGCATCTCTCCTATTG
			R: GCCCGTCATCACATACACAA
Ascl1	Mouse	RT-PCR	F: GCAAGAACAGCTGAAGCCC
			R: AGGTGCCATTTGGCAGCCA
Ascl4	Mouse	RT-PCR	F: ACTGCATTGGGACTGAAACC
			R: CAGCTTCTCTGCCAAGTGTG
Scd2	Mouse	RT-PCR	F: CCTGAGGCTCTTCCTCATCA
			R: CTTCTCGGCTTTCAGGTCAG
Phyh	Mouse	RT-PCR	F: CTCACCCTGGAGCAGAGAAA
			R: CAAGGGCCACATCTCTCATT
Slc27a2	Mouse	RT-PCR	F: GACATCGTGGGACTGGTAGA
			R: CGCGTAACTGGGCAGGTACTC
Hmgcs1	Mouse	RT-PCR	F: GTCTCCTTGCTTTGCTCGTT
			R: TCCAGCATCTACACCATCGT
Hmgcr	Mouse	RT-PCR	F: ATGCCTTGTGATTGGAGTTGG
			R: TGGACGACCCTCACGGCTTTC
Mvk	Mouse	RT-PCR	F: TGACCAAGTTCCCTGAGATTG
			R: CTTGCTCTAGACCTGGCTTC
Sqle	Mouse	RT-PCR	F: GAGGCTACCGTGTTCTCCAG
			R: TGCACTTGGTTGGTTTCTGA
